# One Stop MS Shop (OSMSS): statistical analysis and interpretation of quantitative proteomics data for non-coders

**DOI:** 10.64898/2026.11.13.766418

**Authors:** Erez Cohen, Pierre A Coulombe

**Affiliations:** Department of Cell & Developmental Biology, University of Michigan Medical School, Ann Arbor, MI; Department of Dermatology, University of Michigan Medical School, Ann Arbor, MI; Rogel Cancer Center, University of Michigan, Ann Arbor, MI

**Keywords:** Quantitative proteomics, differential abundance analysis, R Shiny, Graphical User Interface, limma, proDA, SAINTexpress, TMT, DIA, DDA, phosphoproteomics

## Abstract

Open-source statistical methods for proteomic differential abundance analysis are well established. Normalization, missing-value handling, and the statistical model must suit the experimental design and change how proteins are called. Together with the frequent need for data reformatting, coding and bioinformatics expertise, these elements limit the bench scientist’s analysis of datasets. Here, we present One Stop MS Shop (OSMSS), a no-code R Shiny application that parses Proteome Discoverer, MaxQuant, FragPipe, DIA-NN or Spectronaut search results for user-driven interactive exploration through transformation and differential analysis. Upon import, OSMSS records the experimental design through user questions, selects the analysis workflow, identifies normalization requirements, runs established statistical methods, and records every analytical step in a case-specific methods text. OSMSS supports label-free data-dependent and data-independent acquisition (DDA, DIA) and tandem mass tag (TMT) group comparisons, affinity-purification comparisons, and DIA and TMT phosphosite analyses. OSMSS runs on local devices or servers and provides volcano plots, heatmaps, trend analysis, kinase prediction, pathway enrichment and kinase activity inference. In seven benchmarks, OSMSS performed comparably to matched reference workflows. OSMSS lets bench scientists apply established statistical models and associated tools transparently and without coding, enabling a more informed analysis of their data.
