## Supplementary material for "One Stop MS Shop (OSMSS): statistical analysis and interpretation of quantitative proteomics data for non-coders": Table 1

### Sheet: Sheet1
Table 1. Features of OSMSS and Existing Tools for Downstream Analysis of Quantitative Proteomics Data
Feature	OSMSS	Analyst Suites [43]	MSstatsShiny [24]	Perseus [26]	amica [27]	ProteoArk [28]	DAPAR and ProStaR [29]	MaxQuant and MSstats in Galaxy [30]b	PMart [39]	Eatomics [40]	MS-DAP [41]	prolfqua and prolfquapp [12, 42]c
Interface	R Shiny application; server or local computer	Web platforms (FragPipe-Analyst: R Shiny web server)	Graphical (R Shiny)	Graphical workflow environment	Web platform	Web tool	R package with browser interface	Web, graphical	Web application	R Shiny application	R pipeline	R package; command-line app (prolfquapp)
Applications covering the experiment types in this table	One application	Six apps, one per input or data type: LFQ-, Phospho-, FragPipe-, TMT-, DIA- and Pathway-Analyst	One application	One application	One application	One application	One application	One platform	One application	One application	One pipeline	One package, with add-on packages
Search results read	Native exports of Proteome Discoverer, MaxQuant, FragPipe, DIA-NN and Spectronaut (also exported through Perseus)	MaxQuant (LFQ-, Phospho-Analyst); FragPipe (FragPipe-Analyst); Proteome Discoverer (TMT-Analyst); Spectronaut and DIA-NN (DIA-Analyst)	Reports of the tools MSstatsConvert supports, including MaxQuant, Proteome Discoverer, Spectronaut, DIA-NN and FragPipe, or an MSstats-format table [31, 32]	MaxQuant tables and any tab-separated matrix	MaxQuant, FragPipe, custom tables; DIA-NN, Spectronaut and FragPipe TMTa	Proteome Discoverer, MaxQuant, MSFragger	MaxQuant and Proline exports; any tabular or Excel file	MaxQuant; OpenMS, OpenSWATH, Skyline and Proteome Discoverer (MSstats, MSstatsTMT)	Generic CSV tables (no native exports)	MaxQuant proteinGroups (LFQ or iBAQ)	MaxQuant, DIA-NN, FragPipe, Spectronaut and others [33]	Spectronaut, DIA-NN, Skyline, MaxQuant, FragPipe (including TMT), MSstats format
Guidance from the experimental design	Upload wizards record the experimental design; the route follows the experiment type	Defaults set by the data type (FragPipe-Analyst)	The data type chosen (label-free, TMT, PTM) sets the options and models offered	–	–	–	–	–	Blocks methods unsuited to the data type	Design module translates the hypothesis into a model formula	–	–
Who chooses normalization, imputation and the statistical test	OSMSS, from the user's answers in the upload wizard; the user can override normalization	The user, from preselected defaults for normalization, imputation and FDR correction [15, 23, 44, 45]	The user, from defaults for each data type	The user, activity by activity	The user (normalization, imputation; limma or DEqMS)	The user (normalization, imputation and test)	The user, from lists of normalization, imputation and test options	The user, in the tool forms	The user; methods unsuited to the data type are blocked	The user, through a design module that turns the hypothesis into a model formula	The user, among several normalization and test algorithms	The user, in R code (prolfqua); defaults, with a choice of normalization (prolfquapp)
How the experimental design is entered	Questions in the upload wizard (conditions, replicates, design type)	A design file the user prepares (LFQ-Analyst), uploads or edits in the app (Phospho-, TMT-, DIA-Analyst), or that FragPipe generates (FragPipe-Analyst) [23, 44, 45]	Annotation file the user prepares; comparisons set in the app	Categorical annotation rows, or an annotation file	Design file and contrast matrix the user uploads	Numbers of conditions, replicates and batches; columns assigned to groups	Design table filled in the app	Annotation file and comparison matrix the user uploads	Sample information file; main effects, covariates and pairing selected in the app	Sample description file; design module	Sample metadata table edited in Excel; contrasts set in R code	Annotation file (prolfquapp); R formula (prolfqua)
Explanations to the user while the analysis is set up	The upload wizard explains each question and what each choice changes	User guide, demo data and notes on input files; few in-line explanations	Tooltips on most options; Help tab	Hover descriptions; each activity links to its documentation	Help text and information pop-ups beside the inputs	Brief notes on the forms; FAQ page and video tutorial	Help pop-overs on settings; user manual	Help text under each parameter; Galaxy Training Network tutorials	Help page for each tab; information pop-ups; warnings for unsuited choices	In-app manual; short help texts	– (R code; written documentation)	– (R code or command line)
Label-free group comparison	Yes	Yes (LFQ-, FragPipe-Analyst)	Yes (DDA, DIA)	Yes (t-test with permutation FDR; ANOVA)	Yes	Yes	Yes	Yes	Yes	Yes	Yes	Yes
DIA group comparison	Yes	Yes (DIA-, FragPipe-Analyst)	Yes	Through generic table upload (no DIA-specific model)	Yes (DIA-NN, Spectronaut)a	–	–	Yes (OpenSWATH output to MSstats) [34]	–	–	Yes	Yes
TMT, single plex	Yes	Yes (TMT-, FragPipe-Analyst)	Yes	Yes (MaxQuant reporter intensities) [35]	Yes (FragPipe TMT)a	Yes	–	Isobaric labeling	Isobaric labeling (TMT, iTRAQ)	–	–	TMT data
TMT, several plexes	Yes (pooled reference channels, or plex as a term in the model)	Yes (TMT-Analyst: IRS [preselected], ComBat, IRS + ComBat)	Yes (MSstatsTMT: mixtures in the model; reference-channel normalization) [80]	Reference-channel removal; cross-plex normalization in MaxQuant [35]	–	IRS normalization option; number of batches entered	–	Several TMT mixtures with MSstatsTMT [80]	Reference-pool normalization within each plex	–	–	–
Affinity purification, bait versus control	Yes (SAINTexpress with a non-specific control; proDA with other control designs)	Yes (FragPipe-Analyst: limma with imputation)	–	Bait versus control t-test and volcano plot; PerseusNet for many baits [36]	Bait versus control (limma or DEqMS); bait–prey network	–	–	–	–	–	–	SAINTexpress scoring (add-on prolfquasaint)
PTM site differential analysis	Phosphosites (DIA from Spectronaut; TMT)	Phosphosites (Phospho-Analyst); site-level LFQ, TMT and DIA analysis (FragPipe-Analyst)a	Yes	Yes	–	–	–	–	–	–	–	Yes (add-on prophosqua)
PTM sites adjusted for protein abundance	Yes	Yes, when total-proteome data exist (Phospho-Analyst); regression on the protein ratio in its R package (FragPipe-Analyst)	Yes (MSstatsPTM, when unmodified-protein data exist)	–	–	–	–	–	–	–	–	Yes (add-on prophosqua)
Statistical model	One established model per route; proDA (DDA), SAINTexpress (AP/MS), limma (DIA, TMT, phospho)	limma (LFQ-, Phospho-, FragPipe-Analyst); ANOVA option (Phospho-Analyst)	Linear mixed-effects models (MSstats, MSstatsTMT, MSstatsPTM) [31]	t-test or Welch test with permutation FDR and s0; ANOVA	limma or DEqMS	Welch or Student t-test, ANOVA or limma	limma or t-test, with FDR calibration	MSstats, MSstatsTMT	IMD-ANOVA (ANOVA and G-test of missingness) [37, 38]	limma, with covariates from the design module	limma, DEqMS, MSqRob, MSqRobSum or MS-EmpiRe; differential detection	Linear and mixed-effect models with empirical Bayes moderation
Record of the analysis	Generated methods text	PDF report with methods text and parameters (LFQ-, FragPipe-Analyst); report download (Phospho-, TMT-, DIA-Analyst)	R script	Workflow tree records every step and its parameters	HTML reports with the analysis parameters	–	Parameters saved for each step; report (beta)	Galaxy history and shareable workflow with all parameters; optional MSstats R script	Processing report	HTML report of QC and limma results with methods text	PDF report with R code	HTML reports; input files and parameters for replication (prolfquapp)
Interactive plots and tables	Yes (plotly hover and highlighting; filter menu; searchable tables; Venn diagrams that redraw with gene search; linked GSEA and 3D-structure views)	Partial (mostly static plots; volcano click or brush filters the table; plotly PCA)	Yes (plotly QC, profile, volcano and heatmap plots; searchable tables)	Yes (desktop: selectable scatter, volcano, profile and heatmap views)	Yes (plotly throughout; selections highlighted across volcano and MA plots; network view; searchable tables)	Partial (static images; interactive STRING network)	Yes (plotly volcano; click shows protein intensities; searchable tables)	– (static PDF and PNG outputs)	Yes (optional plotly for statistics, PCA and filter plots; searchable tables)	Partial (plotly volcano; a selected table row draws protein boxplots)	– (static PDF report)d	Partial (HTML report: plotly PCA and QC, filterable tables)d
Dataset-wide analyses through the interface	DE, PCA, clustered heatmap, fuzzy c-means trends, N=1 rank-FC, presence/absence tests (DIA; tables for TMT), cross-experiment Venn, GSEA, PTM DE and trends, PhosR kinase activity	DE, clustered heatmap, PCA, QC, presence/absencea, GO and pathway enrichment; KSEA (Phospho-Analyst); GSEA and STRING (Pathway-Analyst)	DE (mixed models), heatmap, QC, PTM adjustment, sample size; response curves and networks	Tests, hierarchical and k-means clustering, PCA, annotation enrichment, networks	DE, volcano and MA, heatmap, PCA, UpSet, over-representation analysis, interaction network, comparison of two datasets	DE, volcano and MA, PCA, heatmap, k-means clustering, GO enrichment, KEGG maps, STRING network	DE, P-value calibration, PCA, heatmap, imputation by missing-value type, GO enrichment	QC (PTXQC); DE with volcano and heatmap (PDF)	QC, filtering, normalization, PCAa, IMD-ANOVA (quantitative and presence/absence tests), volcano, protein roll-up	limma DE with covariates, volcano, QC and PCA, ssGSEA	QC, PCA, several DE methods, differential detectiond	QC, missingness, heatmap, PCA, DE (several models); files for enrichment analysisd
Protein- and site-level views through the interface	Protein coverage (DDA); single-site plots; kinase–site prediction with conservation, SASA and AlphaFold structure	Protein plots; site plots (Phospho-, FragPipe-Analyst); NetworKIN substrate prediction (Phospho-Analyst)	Protein and feature profile plots, including PTM	Profile plots; kinase–substrate and motif annotation	Protein profile plots	Box and violin plots of chosen proteins	Intensity tables of a clicked protein and its peptides	Protein profile plots (MSstats, PDF)	–	Protein boxplots	Peptide plots for each protein (in the report)d	–
Features unavailable via OSMSS
Model formulas	–	–	–	–	–	–	–	–	–	Yes (design module)	Covariates; custom limma designs in R	Yes (R formula interface)
Choice among transformation, normalization and test algorithms	–	Imputation and normalization options in each app; FDR method; intensity type (FragPipe-Analyst)	Normalization, summarization and imputation options	Yes (many normalization, imputation and test activities)	Normalization and imputation options; limma or DEqMS	Normalization, imputation and test options	Normalization, imputation and test options	Normalization and summarization options	Normalization and roll-up methods; ANOVA, G-test or both	Imputation options	Yes	Yes (models and normalization)
Executable R script of the analysis	–	–	Yes	–	–	–	–	Yes (MSstats R script output)	–	–	Yes (the analysis is R code)	Yes (the analysis is R code)
