## Supplementary material for "One Stop MS Shop (OSMSS): statistical analysis and interpretation of quantitative proteomics data for non-coders": Table 2

### Sheet: Sheet1
Table 2. The Seven Benchmarks: Data, Input, Datasets and Comparisons, Reference Workflows and Main Call Rule
Benchmark	Data	Input to OSMSS	Datasets and comparisons	Reference workflows	Main call rule
DDA	OpDEA collection [13]; datasets from [7, 10, 41, 103, 104, 106–109]	MaxQuant protein-group raw Intensity	12 datasets, 22 comparisons	5, median-normalized (limma, DEqMS, proDA, t-test, ROTS)	adjusted P ≤ 0.05
Invariant-protein knockout	Known shifts simulated into six timsTOF HeLa runs [10]; 4,540 eligible proteins	MaxQuant protein-group raw Intensity	One semi-synthetic dataset per scenario: none, 26%, 46% or 66% of eligible proteins changed	limma, DEqMS, proDA, t-test and ROTS, each with or without median normalization; proDA variants; limma after left-censored imputation; DEP. 15 at 66% changed (DEP not run)	adjusted P ≤ 0.05
DIA	OpDEA collection [13]; datasets from [7, 10, 41, 103, 105]	Protein-group quantity from Spectronaut (PG.Quantity)	6 datasets, 14 comparisons	4, not normalized again (limma, proDA, t-test, ROTS)	adjusted P ≤ 0.05
TMT single plex	OpDEA collection [13]; datasets from [2, 109, 110]	Proteome Discoverer-format protein and peptide files built from MaxQuant reporter intensities	5 datasets, 15 comparisons	4, median-centered (limma, proDA, t-test, ROTS)	adjusted P ≤ 0.05 and ≥ 1.5-fold
TMT multi-plex	MSstatsTMT SpikeIn-5mix [80], acquired in MS2 and SPS-MS3 modes	Proteome Discoverer reporter abundances; bridge (IRS) and balanced designs	6 datasets (two modes × three runs), 36 comparisons	4 (limma, proDA, t-test, ROTS): median centering and IRS (bridge design), or median centering (balanced design)	adjusted P ≤ 0.05
Phospho TMT	PXD007145 [111]	Proteome Discoverer-format peptide-group file built from the authors' MaxQuant output; Absolute PTM view	17 TMT10 runs, 51 comparisons	5, median-centered (limma, proDA, t-test, ROTS, MSstatsPTM); SAM excluded	adjusted P ≤ 0.05 and ≥ 1.5-fold
Phospho DIA	PXD014525 [112]	Spectronaut precursor report; Absolute PTM view	1 dataset, 10 comparisons that share samples	6, not normalized again (limma, proDA, t-test, ROTS, MSstatsPTM, SAM)	adjusted P ≤ 0.05 and ≥ 1.5-fold
